# Anticodon Table of the Chloroplast Genome and Identification of Putative Quadruplet Anticodons in Chloroplast tRNAs

**DOI:** 10.1101/2022.04.24.489293

**Authors:** Tapan Kumar Mohanta, Yugal Kishore Mohanta, Ahmed Al-Harrasi, Nanaocha Sharma

**Affiliations:** Natural and Medical Sciences Research Center, University of Nizwa, Nizwa, 616, Oman; Dept. of Applied Biology, School of Biological Sciences, University of Science and Technology Meghalaya, Baridua, 793101, Meghalaya, India; Institute of Bioresources and Sustainable Development, 795001, Imphal, Manipur, India

**Keywords:** Chloroplast, tRNA, Anticodons, Evolution, Quadruplet anticodons

## Abstract

The chloroplast genome of 5959 species was analyzed to construct the anticodon table of the chloroplast genome. Analysis of the chloroplast transfer ribonucleic acid (tRNA) revealed the presence of a putative quadruplet anticodon containing tRNAs in the chloroplast genome. The tRNAs with putative quadruplet anticodons were UAUG, UGGG, AUAA, GCUA, and GUUA, where the GUUA anticodon putatively encoded tRNA^Asn^. The study also revealed the complete absence of tRNA genes containing ACU, CUG, GCG, CUC, CCC, and CGG anticodons in the chloroplast genome from the species studied so far. The chloroplast genome was also found to encode tRNAs encoding N-formylmethionine (fMet), Ile2, selenocysteine, and pyrrolysine. The chloroplast genomes of mycoparasitic and heterotrophic plants have had heavy losses of tRNA genes. Furthermore, the chloroplast genome was also found to encode putative spacer tRNA, tRNA fragments (tRFs), tRNA-derived, stress-induced RNA (tiRNAs), and group I introns. An evolutionary analysis revealed that chloroplast tRNAs had evolved via multiple common ancestors and the GC% had more influence toward encoding the tRNA number in the chloroplast genome compared to the genome size.
