## Supplementary material for "Anticodon Table of the Chloroplast Genome and Identification of Putative Quadruplet Anticodons in Chloroplast tRNAs": Supplementary File 1.xlsx

### Sheet: Sheet1
Supplementary File 1. Percentage of anticodons in the chloroplast genome.
Anticodons	Number	Sum	Percentage			tRNA Isotype/isodecodeer							Percentage
CAU-Met	11741	214383	5.47652			Leu	0.000466444	0.0195906	0.00279866	2.67972	4.98442	2.5869	10.27
GUU	11018	214383	5.13928			Ile	0.0102618	4.98862	4.93265	0.00233222			9.93
UGC	11017	214383	5.13881			Arg	5.09683	0.000466444	0.141799	0.0480437	0.00559733	2.67226	7.96
ACG	10927	214383	5.09683			Ser	0.0946881	2.57477	0.0806948	2.41338	2.78934		7.95
GAU	10695	214383	4.98862			Val	0.186111	4.98489	0.0932888	2.21468			7.47
GAC	10687	214383	4.98489			Met	5.47652	0.330709					5.8
CAA	10686	214383	4.98442			Thr	0.000466444	2.66013	0.211766	2.64427			5.51
CAU-Ile2	10575	214383	4.93265			Ala	0.099819	0.0946881	0.000466444	5.13881			5.33
GUG	7148	214383	3.33414			Asn	0.000932888	5.13928					5.14
UUG	6242	214383	2.91154			Gly	0.0951546	2.29351	0.000466444	2.65127			5.04
GCA	6156	214383	2.87143			His	0.18891	3.33414					3.52
GUC	6122	214383	2.85557			Pro	0.000932888	0.381085	2.74409				3.12
GAA	5982	214383	2.79027			Asp	0.186111	2.85557					3.04
GCU	5980	214383	2.78934			Cys	0.104483	2.87143					2.97
GUA	5964	214383	2.78187			Gln	0.000932888	2.91154					2.91
CCA	5955	214383	2.77767			Phe	0.0965539	2.79027					2.88
UUC	5925	214383	2.76368			Tyr	0.00279866	2.78187					2.78
UGG	5883	214383	2.74409			Trp	2.77767						2.77
UAG	5745	214383	2.67972			Glu	0.000466444	2.76368					2.76
UGA	5174	214383	2.41338			Lys	0.00326511	2.47775					2.48
UCU	5729	214383	2.67226			Sup	0.095621	0.000932888					0.09
GGU	5703	214383	2.66013			Sec	0.0951546						0.09
UCC	5684	214383	2.65127			Pyl	0.0918895						0.09
UGU	5669	214383	2.64427
UAA	5546	214383	2.5869
GGA	5520	214383	2.57477
UUU	5312	214383	2.47775
GCC	4917	214383	2.29351
GGG	817	214383	0.381085
CAU-fMet	709	214383	0.330709
CGU	454	214383	0.211766
AUG	405	214383	0.18891
AUC	399	214383	0.186111
AAC	399	214383	0.186111
CCG	304	214383	0.141799
ACA	224	214383	0.104483
AGC	214	214383	0.099819
AAA	207	214383	0.0965539
UUA	205	214383	0.095621
ACC	204	214383	0.0951546
UCA-Sec	204	214383	0.0951546
GGC	203	214383	0.0946881
AGA	203	214383	0.0946881
CAC	200	214383	0.0932888
CUA-Pyl	197	214383	0.0918895
CGA	173	214383	0.0806948
UCG	103	214383	0.0480437
GAG	42	214383	0.0195906
AAU	22	214383	0.0102618
CCU	12	214383	0.00559733
CUU	7	214383	0.00326511
CAG	6	214383	0.00279866
AUA	6	214383	0.00279866
UAU	5	214383	0.00233222
AUU	2	214383	0.000932888
CUG	0	214383	0
AGG	2	214383	0.000932888
UCA	2	214383	0.000932888
CGC	1	214383	0.000466444
GCG	0	214383	0
CUC	0	214383	0
CCC	0	214383	0
AAG	1	214383	0.000466444
AGU	1	214383	0.000466444
CGG	0	214383	0
ACU	0	214383	0
UAC	4748	214383	2.21468
