## Supplementary material for "Anticodon Table of the Chloroplast Genome and Identification of Putative Quadruplet Anticodons in Chloroplast tRNAs": Supplementary File 2.xlsx

### Sheet: Sheet1
Supplementary File 2. tRNA with rare anticodons in the chloroplast genome	Supplementary File 2: Name of the species with rare anticodons in their tRNA gene.
	Anticodons	Species Name
	AGU	Alloteropsis angusta (NC_027951.1)
	CGC
	GCG	Camellia japonica (NC_036830.1)
	CUC
	CCC
	AAG	Myrmecia israelensis (NC_025525.1)
	AUU	Phoenix dactylifera (NC_013991.2)
	CUG
	AGG	Chromera velia (NC_014340.2)
	UCA	Chromera velia (NC_014340.2), Clausia aprica (NC_049602.1)
	UAU	Phoenix dactylifera (NC_013991.2), Caulerpa ashmeadii (NC_045914.1)
	CAG	Goodyera fumata (NC_026773.1), Rubus coreanus (NC_042715.1), Rubus eucalyptus (NC_057620.1), Vandenboschia speciosa (NC_041000.1)
	AUA	Avena hirtula (NC_050395.1), Picea mariana (NC_050064.1), Symplocarpus nipponicus (NC_045121.1)
	CUU	Closterium baillyanum (NC_030314.1), Fragaria x ananassa (NC_035961.1), Mesotaenium endlicherianum (NC_024169.1), Osmundastrum cinnamomeum (NC_024157.1), Speirantha gardenii (NC_053784.1)
