## Supplementary material for "Anticodon Table of the Chloroplast Genome and Identification of Putative Quadruplet Anticodons in Chloroplast tRNAs": Supplementary File 3.xlsx

### Sheet: Sheet1
Supplementary File 3. Name of the species encoding UCA anticodon for tRNA selenocysteine.
NCBI Accession	Species Name
NC_049587.1	Aethionema saxatile
NC_049582.1	Akania lucens
NC_049586.1	Alliaria petiolata
NC_049583.1	Alyssopsis mollis
NC_049574.1	Alyssum alyssoides
NC_049577.1	Alyssum dasycarpum
NC_049578.1	Anelsonia eurycarpa
NC_050784.1	Anzhengxia yechengnica
NC_049579.1	Aphragmus involucratus
NC_049584.1	Aphragmus nepalensis
NC_049590.1	Arabidella trisecta
NC_049580.1	Arabis josiae
NC_049591.1	Arabis verna
NC_049575.1	Asperuginoides axillaris
NC_049588.1	Asta schaffneri
NC_050785.1	Atelanthera perpusilla
NC_049585.1	Aubrieta parviflora
NC_049576.1	Aurinia corymbosa
NC_049595.1	Biscutella laevigata
NC_049601.1	Biscutella vincentina
NC_049593.1	Boechera breweri
NC_049594.1	Boechera davidsonii
NC_049596.1	Boechera laevigata
NC_049597.1	Boechera puberula
NC_049598.1	Boechera pulchra
NC_049599.1	Boechera stricta
NC_049600.1	Boechera suffrutescens
NC_050786.1	Braya alpina
NC_053330.1	Braya fengii
NC_053331.1	Braya parvia
NC_050787.1	Braya rosea
NC_050788.1	Braya scharnhorstii
NC_053332.1	Braya thomsonii
NC_049592.1	Brayopsis alpaminae
NC_057238.1	Buddleja alternifolia
NC_049614.1	Cakile maritima
NC_049608.1	Calepina irregularis
NC_049603.1	Cardamine bulbifera
NC_049605.1	Cardamine enneaphyllos
NC_049606.1	Cardamine glanduligera
NC_049607.1	Cardamine hirsuta
NC_049610.1	Cardamine kitaibelii
NC_049617.1	Cardamine pentaphyllos
NC_049620.1	Cardamine quinquefolia
NC_050789.1	Catenulina hedysaroides
NC_049604.1	Chamira circaeoides
NC_049622.1	Chorispora tenella
NC_050790.1	Christolea crassifolia
NC_049602.1	Clausia aprica
NC_049613.1	Cleomella lutea
NC_049609.1	Clypeola jonthlaspi
NC_049615.1	Conringia orientalis
NC_049619.1	Conringia planisiliqua
NC_049611.1	Crambe kralikii
NC_049621.1	Crateva tapia
NC_049618.1	Cremolobus peruvianus
NC_049612.1	Crucihimalaya lasiocarpa
NC_050791.1	Cryptospora falcata
NC_053333.1	Cryptospora inconspicua
NC_053334.1	Cymatocarpus grossheimii
NC_053335.1	Cymatocarpus heterophyllus
NC_050792.1	Cymatocarpus pilosissimus
NC_049630.1	Delpinophytum patagonicum
NC_049625.1	Descurainia erodiifolia
NC_049631.1	Descurainia sophia
NC_050793.1	Dichasianthus subtilissimus
NC_050794.1	Dilophia salsa
NC_049634.1	Dimorphocarpa wislizeni
NC_049626.1	Dipoma iberideum
NC_049632.1	Diptychocarpus strictus
NC_049624.1	Dithyrea californica
NC_049628.1	Dontostemon micranthus
NC_049623.1	Draba aizoides
NC_049627.1	Draba incana
NC_049629.1	Draba oligosperma
NC_049633.1	Draba verna
NC_049635.1	Erysimum bicolor
NC_049638.1	Erysimum odoratum
NC_049637.1	Eudema nubigena
NC_049636.1	Eutrema integrifolium
NC_049639.1	Exhalimolobos weddellii
NC_028185.1	Ficus racemosa
NC_049640.1	Fourraea alpina
NC_049642.1	Goldbachia laevigata
NC_049641.1	Guiraoa arvensis
NC_049643.1	Heliophila amplexicaulis
NC_049646.1	Heliophila juncea
NC_049647.1	Heliophila longifolia
NC_049651.1	Heliophila pusilla
NC_049652.1	Hemilophia sessilifolia
NC_049644.1	Henophyton deserti
NC_049649.1	Hesperis persica
NC_049653.1	Hesperis tristis
NC_049648.1	Hilliella paradoxa
NC_047486.1	Holmskioldia sanguinea
NC_049650.1	Hornungia petraea
NC_049645.1	Horwoodia dicksoniae
NC_049655.1	Iberis amara
NC_049657.1	Idahoa scapigera
NC_049656.1	Iodanthus pinnatifidus
NC_049654.1	Iskandera alaica
NC_049658.1	Kernera saxatilis
NC_050795.1	Lachnoloma lehmannii
NC_049662.1	Ladakiella klimesii
NC_050796.1	Leiospora eriocalyx
NC_049661.1	Leiospora exscapa
NC_050797.1	Leiospora pamirica
NC_049660.1	Lepidium echinatum
NC_049663.1	Lepidium perfoliatum
NC_053336.1	Lepidostemon rosularis
NC_050798.1	Leptaleum filifolium
NC_049664.1	Litwinowia tenuissima
NC_049659.1	Lunaria annua
NC_049672.1	Macropodium nivale
NC_050827.1	Malcolmia africana
NC_049671.1	Malcolmia maritima
NC_049668.1	Mancoa hispida
NC_049666.1	Mathewsia auriculata
NC_049665.1	Matthiola alyssifolia
NC_049670.1	Matthiola longipetala
NC_049674.1	Matthiola ovatifolia
NC_049678.1	Megacarpaea polyandra
NC_049581.1	Meniocus linifolius
NC_049669.1	Menonvillea linearis
NC_049679.1	Menonvillea spathulata
NC_050799.1	Metashangrilaia forrestii
NC_049675.1	Microthlaspi perfoliatum
NC_049589.1	Moriera spinosa
NC_049673.1	Mostacillastrum orbignyanum
NC_049667.1	Murbeckiella boryi
NC_049677.1	Murbeckiella pinnatifida
NC_049676.1	Myagrum perfoliatum
NC_053337.1	Neotorularia rossica
NC_049683.1	Neotorularia torulosa
NC_049682.1	Noccaea caerulescens
NC_049684.1	Noccaea vesicaria
NC_049681.1	Notoceras bicorne
NC_049680.1	Notothlaspi australe
NC_049685.1	Ochthodium aegyptiacum
NC_050800.1	Octoceras lehmannianum
NC_049686.1	Oreophyton falcatum
NC_049687.1	Orychophragmus violaceus
NC_041150.1	Pinus crassicorticea
NC_050801.1	Pycnoplinthus uniflorus
NC_050802.1	Rhammatophyllum erysimoides
NC_050803.1	Rhammatophyllum gaudanense
NC_050804.1	Rhammatophyllum pachyrhizum
NC_028533.1	Scutellaria insignis
NC_052883.1	Scutellaria scordifolia
NC_050805.1	Shangrilaia nana
NC_050806.1	Sisymbriopsis mollipila
NC_053338.1	Sisymbriopsis pamirica
NC_053339.1	Sisymbriopsis schugnana
NC_053340.1	Solms-laubachia angustifolia
NC_050807.1	Solms-laubachia baiogoinensis
NC_050808.1	Solms-laubachia calcicola
NC_053341.1	Solms-laubachia grandiflora
NC_050809.1	Solms-laubachia himalayensis
NC_050810.1	Solms-laubachia jafrii
NC_050811.1	Solms-laubachia kashgarica
NC_050812.1	Solms-laubachia lanata
NC_050814.1	Solms-laubachia linearifolia
NC_050813.1	Solms-laubachia linearis
NC_053342.1	Solms-laubachia mieheorum
NC_050815.1	Solms-laubachia minor
NC_050816.1	Solms-laubachia platycarpa
NC_050817.1	Solms-laubachia prolifera
NC_050818.1	Solms-laubachia pulcherrima
NC_050820.1	Solms-laubachia sunhangiana
NC_053343.1	Solms-laubachia tianbaoshanensis
NC_050821.1	Solms-laubachia villosa
NC_050822.1	Solms-laubachia xerophyta
NC_050823.1	Solms-laubachia zhongdianensis
NC_050824.1	Spryginia falcata
NC_053344.1	Spryginia gracilis
NC_050825.1	Spryginia winkleri
NC_050826.1	Streptoloma desertorum
NC_053345.1	Strigosella latifolia
NC_053346.1	Strigosella malacotricha
NC_053347.1	Strigosella scorpioides
NC_053348.1	Strigosella strigosa
NC_050828.1	Tetracme quadricornis
NC_053349.1	Tetracme recurvata
NC_036014.1	Zostera marina
