## Supplementary material for "Anticodon Table of the Chloroplast Genome and Identification of Putative Quadruplet Anticodons in Chloroplast tRNAs": Supplementary File 4.xlsx

### Sheet: Sheet1
Supplementary File 4. Name and accession number of the species encoding putative quadruplet anticodons in the chloroplast genome.
Archibaccharisasperifolia	NC_034848.1			UAUG
Asteraltaicus	NC_034996.1			UAUG
Asterspathulifolius	NC_027434.1			UAUG
Aztecastermatudae	NC_034898.1			UAUG
Parastrephiaquadrangularis	NC_034890.1			UAUG
Westoniellakohkemperi	NC_034889.1			UAUG
Asteraltaicus	NC_034996.1			UAUG
Asterspathulifolius	NC_027434.1			UAUG
Aztecastermatudae	NC_034898.1			UAUG
Baccharisgenistelloides	NC_034852.1			UAUG
Baccharistricuneata	NC_034868.1			UAUG
Blakiellabartsiifolia	NC_034866.1			UAUG
Diplostephiumalveolatum	NC_034847.1			UAUG
Diplostephiumantioquense	NC_034876.1			UAUG
Diplostephiumapiculatum	NC_034902.1			UAUG
Diplostephiumazureum	NC_034882.1			UAUG
Diplostephiumbarclayanum	NC_034853.1			UAUG
Diplostephiumcajamarquillense	NC_034872.1			UAUG
Diplostephiumcallilepis	NC_034856.1			UAUG
Diplostephiumcamargoanum	NC_034897.1			UAUG
Diplostephiumcayambense	NC_034886.1			UAUG
Diplostephiumcinerascens	NC_034850.1			UAUG
Diplostephiumcinereum	NC_034869.1			UAUG
Diplostephiumcolombianum	NC_034861.1			UAUG
Diplostephiumcoriaceum	NC_034899.1			UAUG
Diplostephiumcostaricense	NC_034879.1			UAUG
Diplostephiumcrypteriophyllum	NC_034881.1			UAUG
Diplostephiumempetrifolium	NC_034891.1			UAUG
Diplostephiumericoides	NC_034870.1			UAUG
Diplostephiumeriophorum	NC_034874.1			UAUG
Diplostephiumespinosae	NC_034880.1			UAUG
Diplostephiumfloribundum	NC_034857.1			UAUG
Diplostephiumfoliosissimum	NC_034883.1			UAUG
Diplostephiumfrontinense	NC_034893.1			UAUG
Diplostephiumglandulosum	NC_034854.1			UAUG
Diplostephiumglutinosum	NC_034875.1			UAUG
Diplostephiumgnidioides	NC_034867.1			UAUG
Diplostephiumgoodspeedii	NC_034901.1			UAUG
Diplostephiumgynoxyoides	NC_034862.1			UAUG
Diplostephiumhaenkei	NC_034871.1			UAUG
Diplostephiumhartwegii	NC_034832.1			UAUG
Diplostephiumheterophyllum	NC_034896.1			UAUG
Diplostephiumhippophae	NC_034831.1			UAUG
Diplostephiumhuertasii	NC_034812.1			UAUG
Diplostephiuminesianum	NC_034895.1			UAUG
Diplostephiumjaramilloi	NC_034894.1			UAUG
Diplostephiumjelskii	NC_034811.1			UAUG
Diplostephiumjenesanum	NC_034829.1			UAUG
Diplostephiumjuajibioyi	NC_034822.1			UAUG
Diplostephiumjuniperinum	NC_034813.1			UAUG
Diplostephiumlacunosum	NC_034878.1			UAUG
Diplostephiumlechleri	NC_034816.1			UAUG
Diplostephiummeyenii	NC_034824.1			UAUG
Diplostephiummutiscuanum	NC_034827.1			UAUG
Diplostephiumoblanceolatum	NC_034830.1			UAUG
Diplostephiumoblongifolium	NC_034818.1			UAUG
Diplostephiumobtusum	NC_034814.1			UAUG
Diplostephiumochraceum	NC_034903.1			UAUG
Diplostephiumoxapampanum	NC_034815.1			UAUG
Diplostephiumphylicoides	NC_034873.1			UAUG
Diplostephiumpulchrum	NC_034810.1			UAUG
Diplostephiumrevolutum	NC_034863.1			UAUG
Diplostephiumrhododendroides	NC_034820.1			UAUG
Diplostephiumrhomboidale	NC_034859.1			UAUG
Diplostephiumromeroi	NC_034885.1			UAUG
Diplostephiumrosmarinifolium	NC_034900.1			UAUG
Diplostephiumrupestre	NC_034865.1			UAUG
Diplostephiumsagasteguii	NC_034828.1			UAUG
Diplostephiumschultzii	NC_034892.1			UAUG
Diplostephiumserratifolium	NC_034826.1			UAUG
Diplostephiumspinulosum	NC_034823.1			UAUG
Diplostephiumtachirense	NC_034825.1			UAUG
Diplostephiumtenuifolium	NC_034860.1			UAUG
Diplostephiumvenezuelense	NC_034887.1			UAUG
Diplostephiumviolaceum	NC_034817.1			UAUG
Exostigmanotobellidiastrum	NC_034864.1			UAUG
Fagopyrumesculentum	NC_010776.1			UAUG
Fagopyrumtataricum	NC_027161.1			UAUG
Floscaldasiahypsophila	NC_034888.1			UAUG
Heterothalamusalienus	NC_034855.1			UAUG
Hinterhuberaericoides	NC_034884.1			UAUG
Laenneciasophiifolia	NC_034877.1			UAUG
Lagenophoracuchumatanica	NC_034819.1			UAUG
Oritrophiumperuvianum	NC_034849.1			UAUG
Laestadiamuscicola	NC_034858.1			UAUG
Gossypiumlongicalyx	NC_023216.1			UGGG
Torreyafargesii	NC_029398.1			AUAA
Torreyagrandis	NC_034806.1			AUAA
Oncidiumgower	NC_014056.1			GCUA
Amentotaxusargotaenia	NC_027581.1			GUUA
Amentotaxusformosana	NC_024945.1			GUUA
