## Supplementary material for "Anticodon Table of the Chloroplast Genome and Identification of Putative Quadruplet Anticodons in Chloroplast tRNAs": Supplementary File 5.xlsx

### Sheet: Sheet1
Supplementary File 5. Accession number of the species encoding putative duplet anticodons in the chloroplat tRNA.
Cephalotaxus oliveri	NC_021110.1		UG	Gymnosperm
Cephalotaxus wilsoniana	NC_016063.1		UG	Gymnosperm
Goodyera procera	NC_029363.1		UG	Monocot
Haematococcus lacustris	NC_037007.1		UG	Algae
Adenophora divaricata	NC_036221.1		AG	Eudicot
Adenophora stricta	NC_036223.1		AG	Eudicot
Conyza bonariensis	NC_035884.1		AU	Eudicot
Haematococcus lacustris	NC_037007.1		CA	Algae
Ludwigia octovalvis	NC_031385.1		CA	Eudicot
Wolffia australiana	NC_015899.1		GA	Algae
Cistanche deserticola	NC_021111.1		GG	Eudicot
Nannochloropsis salina	NC_022261.1		GU	Algae
Alloeochaete oreogena	NC_035518.1		UA	Monocot
