## Supplementary material for "Anticodon Table of the Chloroplast Genome and Identification of Putative Quadruplet Anticodons in Chloroplast tRNAs": Supplementary File 7.xlsx

### Sheet: Sheet1
Supplementary File 7. List of species thouse do not contain the spacer tRNA.
Absent
Caprinus betulus
loropetalum subcordatum
Ulmus chenmouli
Populus yunnanensis
cucumis x hytivus
Salix rehdariana
Wurfbainia compacta
Populus laurifolia
Populus simonii
Salix minjiangensis
Bryopsis sp
Caulerpa manorensis
Daianthus caryophyllus
Quercus aquifolioides
Chlorodesmis fastigiata
Lancea hirsuta
Salix magnifica
Achyrachaena mollis
Adenocalymma pedunculatum
Aegilops bicornis
Aegilops kotschyi
Aegilops longissima
Aegilops searsii
Aegilops sharoensis
Agave americana
alloteropsis angusta
alloteropsis cimicina
Alloteropsis paniculata
Alloteropsis semialata
Alnus cordata
Alnus incana
Alnus japonica
Alnus maximowiczii
Alnus nitida
Anus orientalis
Alnus rubra
Alnus subcordata
Amaranthus hypochondriacus
Amomum compactum
Amomum krervanh
Arabidopsis halleri
Arabidopsis lyrata
Atractylodes chinensis
Atractylodes lancea
Zostera marina
Ulmus pumila
Ulmus macrocarpa
Ulmus laciniata
Ulmus davidiana
Tydemania expeditionis
Triticum tugidum
Triticum timopheevi
Triticum macha
Torreya grandis
Taxus mairei
Taxus baccata
Taxodium distichum
Taxillus sutchuenensis
Taxillus chinensis
Taiwania flousiana
Taiwania cryptomerioides
Symphyocladia dendroidea
Stichococcus bacillaris
Staurastrum punctulatum
Spirogyra maxima
Sinapis arvensis
Sciadopitys verticillata
Schisandra chinensis
Schefflera heptaphylla
Salix taoensis
Salix rordia
Salix rehderiana
Salix paraplesia
Salix minjiangensis
Salix hypoleuca
Salix chaenomeloides
Roya obusta
Roya anglica
Rhipilia penicilloides
Quercus aliena
Pycnococcus provasolii
Pseudosasa japonica
Pseudochlorella signiensis
Prunus humilis
Porphyridium purpureum
Populus trinervis
Populus tremula
Populus szechuanica
Populus simonii
Populus pruinosa
Populus nigra
Populus koreana
Populus angustifolia
Pleurastrum terricola
Pisum sativum
Pinus tabuliformis
Pinus sylvestris
Pinus sibirica
Pinus massoniana
Picocystis salinarum
Pheonix dactylifera
Pheipanche ramosa
Phelipanche purpurea
Ostrya trichocarpa
Ostrya rehderiana
Oryza sativa
Oryza officinalis
Oryza longistaminata
Oryza glumipatula
Oryza coarctata
Oryza barthii
Murraya koenigii
Monotropa hypopitys
Micromelum minutum
Merillia caloxylon
Medicago falcata
Hibiscus syriacus
