## Supplementary material for "Anticodon Table of the Chloroplast Genome and Identification of Putative Quadruplet Anticodons in Chloroplast tRNAs": Supplementary File 8.xlsx

### Sheet: Sheet1
Supplementary file 8. The list of tRNA fragements found in the chloropalst genome.
Species Name	tRFs	tRNA
Drimys_granadensis_NC_008456.1	GGGGGATATAGCTCAGTTGGTAGAGCTCCGCT	trnA	5'
Avena_abyssinica_NC_044158.1	GGCCTTATCGTCTAGTGAT	trnE	1
Avena_agadiriana_NC_044159.1	GGCCTTATCGTCTAGTGAT	trnE	1
Avena_atlantica_NC_044163.1	GGCCTTATCGTCTAGTGAT	trnE	1
Avena_barbata_NC_044173.1	GGCCTTATCGTCTAGTGAT	trnE	1
Avena_brevis_NC_044172.1	GGCCTTATCGTCTAGTGAT	trnE	1
Avena_canariensis_NC_044161.1	GGCCTTATCGTCTAGTGAT	trnE	1
Avena_clauda_NC_044167.1	GGCCTTATCGTCTAGTGAT	trnE	1
Avena_damascena_NC_044166.1	GGCCTTATCGTCTAGTGAT	trnE	1
Avena_eriantha_NC_044157.1	GGCCTTATCGTCTAGTGAT	trnE	1
Avena_fatua_NC_044170.1	GGCCTTATCGTCTAGTGAT	trnE	1
Avena_hispanica_NC_044164.1	GGCCTTATCGTCTAGTGAT	trnE	1
Avena_hybrida_NC_044148.1	GGCCTTATCGTCTAGTGAT	trnE	1
Avena_longiglumis_NC_044169.1	GGCCTTATCGTCTAGTGAT	trnE	1
Avena_lusitanica_NC_044149.1	GGCCTTATCGTCTAGTGAT	trnE	1
Avena_maroccana_NC_044162.1	GGCCTTATCGTCTAGTGAT_	trnE	1
Avena_murphyi_NC_044174.1	GGCCTTATCGTCTAGTGAT	trnE	1
Avena_nuda_NC_044147.1	GGCCTTATCGTCTAGTGAT	trnE	1
Avena_occidentalis_NC_044175.1	GGCCTTATCGTCTAGTGAT	trnE	1
Avena_strigosa_NC_044171.1	GGCCTTATCGTCTAGTGAT	trnE	1
Avena_vaviloviana_NC_044168.1	GGCCTTATCGTCTAGTGAT	trnE	1
Avena_ventricosa_NC_044165.1	GGCCTTATCGTCTAGTGAT	trnE	1
Avena_wiestii_NC_044160.1	GGCCTTATCGTCTAGTGAT	trnE	1
Brachypodium_distachyon_NC_011032.1	GGCCCTATCGTCTAGTGAT	trnE	1
Brachypodium_hybridum_NC_036836.1	GGACCTATCGTCTAGTGAT	trnE	1
Brachypodium_stacei_NC_036837.1	GGACCTATCGTCTAGTGAT	trnE	1
Triticum_aestivum_NC_002762.1	GGCCCTATCGTCTAGTGAT	trnE	1
Orobanche_gracilis_HG803179.1	TCGAGGGTTCGAATCCCTT	trnR	1
Pinus_armandii_NC_029847.1	GCGGGTATAGTTTAGTGGTAAA	trnG	5'
Pinus_koraiensis_NC_004677.2	GCGGGTATAGTTTAGTGGTAAA	trnG	5'
Pinus_morrisonicola_NC_039616.1	GCGGGTATAGTTTAGTGGTAAA	trnG	5'
Pinus_parviflora_NC_039615.1	GCGGGTATAGTTTAGTGGTAAA	trnG	5'
Pinus_pumila_NC_041108.1_trnG	GCGGGTATAGTTTAGTGGTAAA	trnG	5'
Pinus_squamata_NC_039614.1	GCGGGTATAGTTTAGTGGTAAA	trnG	5'
Pinus_wangii_NC_039613.1	GCGGGTATAGTTTAGTGGTAAA	trnG	5'
Citrus_depressa_NC_031894.1	GCGGGTATAGTTTAGTGGTAAAA	trnG	5'
Citrus_sinensis_NC_008334.1	GCGGGTATAGTTTAGTGGTAAAA	trnG	5'
Coelachne_africana_NC_035732.1	GCGGGTATAGTTTAGTGGTAAAA	trnG	5'
Coffea_arabica_NC_008535.1	GCGGGTATAGTTTAGTGGTAAAA	trnG	5'
Daucus_carota_NC_008325.1	GCGGGTATAGTTTAGTGGTAAAA	trnG	5'
Helianthus_annuus_NC_007977.1	GCGGGTATAGTTTAGTGGTAAAA	trnG	5'
Ipomoea_nil_NC_031159.1	GCGGGTATAGTTTAGTGGTAAAA	trnG	5'
Picea_morrisonicola_NC_016069.1	GCGGGTATAGTTTAGTGGTAAAA	trnG	5'
Solanum_bulbocastanum_NC_007943.1	GCGGGTATAGTTTAGTGGTAAAA	trnG	5'
Solanum_tuberosum_NC_008096.2	GCGGGTATAGTTTAGTGGTAAAA	trnG	5'
Stryphnodendron_adstringens_NC_044627.1	GCGGGTATAGTTTAGTGGTAAAA	trnG	5'
Buxus_microphylla_NC_009599.1	CTTTTACCACTAAACTATACCCGC	trnG	5'
Ranunculus_macranthus_NC_008796.1	TTCAATTCCCGTCGTTCGCCCAT	trnH	3'
Passiflora_costaricensis_NC_051918.1	TCTGGTTCAAGTCCAGGATGGCCCA	trnI	5'
Paris_tetraphylla_NC_046461.1	ATTTACATTATATATGATATTTATTATATTTA	trnI
Chrysanthemum_lavandulifolium_NC_057202.1	AATATAATTTAACTATGACAATGGGTTGCCC	trnK	5'
Orobanche_gracilis_HG803179.1	GCCTTGGTGGTGAAATGGTAGACACG	trnL	5'
Phelipanche_ramosa_NC_023465.1	GCCTTGGTGGTGAAATGGTAGACACGC	trnL	5'
Solidago_decurrens_NC_053705.1	CTCGGTTCAGATCCGATAGGGGACT	trnT	3'
Ephedra_equisetina_NC_011954.1	CTTAATGAACTTTGAGGTGTATAA	trnV	3'
