## Supplementary material for "Anticodon Table of the Chloroplast Genome and Identification of Putative Quadruplet Anticodons in Chloroplast tRNAs": Supplementary File 9.xlsx

### Sheet: Sheet1
Supplementary File 9. Putative tiRNAs of chloroplast genome.
Putative tiRFs	Sequence	Anticodons	Number of nucleotides
NC_057202.1_gene_4	AATATAATTTAACTATGACAATGGGTTGCCC	trnK-UUU	32
NC_008456.1_gene_125	GGGGGATATAGCTCAGTTGGTAGAGCTCCGCT	trnA-UGC	33
NC_046461.1_gene_89	ATTTACATTATATATGATATTTATTATATTTA	trnI-CAU	33
NC_046461.1_gene_134	ATTTACATTATATATGATATTTATTATATTTA	trnI-CAU	33
NC_008602.1_gene_5	CCGGGTTCGAGTCCCGGGCAACCCATATGGAAA	trnK-UUU	34
NC_008829.1_gene_47	GGGGGTATGGCGGAATGGTAGACGCTGCGGACTT	trnL-UAA	35
NC_027065.1_gene_52	GGGTTGCTAAGGGAACGCTAGAGTCCTCGGCGAC	trnK-UUU	35
NC_027065.1_gene_143	GGGTTGCTAAGGGAACGCTAGAGTCCTCGGCGAC	trnK-UUU	35
NC_007977.1_gene_125	GGAGATAAGCGGACTCGAACCGCTGACATCCGCC	trnA-UGC	35
NC_023097.1_gene_39	GGGGATATGGCGAAATCGGTAGACGCTACGGACTT	trnL-UAA	36
NC_010359.1_gene_53	AGGACTATAGCTCAGTGGTAGAGCACCTCGTTTAC	trnV-UAC	36
NC_008829.1_gene_103	GGGCGAGGTCTCTGGTTCAAATCCAGGATAGCCCA	trnI-GAU	36
NC_008829.1_gene_134	GGGCGAGGTCTCTGGTTCAAATCCAGGATAGCCCA	trnI-GAU	36
NC_009599.1_gene_4	CCGACTAGTTCCGGGTTCGAGTCCCGGGCAACCCA	trnK-UUU	36
NC_009599.1_gene_43	GGGGATATGGCGAAATTGGTAGACGCTACGGACTT	trnL-UAA	36
NC_009599.1_gene_100	GGGCGAGGTCTCTGGTTCAAGTCCAGGATGGCCCA	trnI-GAU	36
NC_009599.1_gene_102	GGCGGATGTCAGCGGTTCGAGTCCGCTTATCTCCA	trnA-UGC	36
NC_009599.1_gene_127	GGCGGATGTCAGCGGTTCGAGTCCGCTTATCTCCA	trnA-UGC	36
NC_009599.1_gene_129	TGGGCCATCCTGGACTTGAACCAGAGACCTCGCCC	trnI-GAU	36
NC_027618.1_gene_64	GGCGGATGTCAGCGGTTCGAGTCCGCTTATACCCA	trnA-UGC	36
NC_031894.1_gene_3	CCGACTAGTTCCGGGTTCGAGTCCCGGGCAACCCA	trnK-UUU	36
NC_031894.1_gene_98	GGGCGAGGTCTCTGGTTCAAATCCAGGATGGCCCA	trnI-GAU	36
NC_031894.1_gene_100	GGCGGATGTCAGCGGTTCGAGTCCGCTTATCTCCA	trnA-UGC	36
NC_031894.1_gene_125	GGCGGATGTCAGCGGTTCGAGTCCGCTTATCTCCA	trnA-UGC	36
NC_031894.1_gene_127	GGGCGAGGTCTCTGGTTCAAATCCAGGATGGCCCA	trnI-GAU	36
NC_008334.1_gene_4	CCGACTAGTTCCGGGTTCGAGTCCCGGGCAACCCA	trnK-UUU	36
NC_008334.1_gene_99	GGGCGAGGTCTCTGGTTCAAATCCAGGATGGCCCA	trnI-GAU	36
NC_008334.1_gene_101	GGCGGATGTCAGCGGTTCGAGTCCGCTTATCTCCA	trnA-UGC	36
NC_008334.1_gene_126	GGCGGATGTCAGCGGTTCGAGTCCGCTTATCTCCA	trnA-UGC	36
NC_008334.1_gene_128	GGGCGAGGTCTCTGGTTCAAATCCAGGATGGCCCA	trnI-GAU	36
NC_008535.1_gene_4	CCGACTAGTTCCGGGTTCGAATCCCGGGCAACCCA	trnK-UUU	36
NC_008535.1_gene_100	GGGCGAGGTCTCTGGTTCAAGTCCAGGATGGCCCA	trnI-GAU	36
NC_008535.1_gene_102	GGCGGATGTCAGCGGTTCGAGTCCGCTTATCTCCA	trnA-UGC	36
NC_008535.1_gene_127	GGCGGATGTCAGCGGTTCGAGTCCGCTTATCTCCA	trnA-UGC	36
NC_008535.1_gene_129	GGGCGAGGTCTCTGGTTCAAGTCCAGGATGGCCCA	trnI-GAU	36
NC_009949.1_gene_34	GGGGATATGGCGAAATTGGTAGACGCTACGGACTT	trnL-UAA	36
NC_008325.1_gene_4	CCGACTAGTTCCGGGTTCGAATCCCGGGCAACCCA	trnK-UUU	36
NC_008325.1_gene_100	GGGCGAGGTCTCTGGTTCAAGTCCAGGATGGCCCA	trnI-GAU	36
NC_008325.1_gene_125	GGCGGATGTCAGCGGTTCGAGTCCGCTTATCTCCA	trnA-UGC	36
NC_008325.1_gene_127	GGGCGAGGTCTCTGGTTCAAGTCCAGGATGGCCCA	trnI-GAU	36
NC_008456.1_gene_40	GGGGATATGGCGAAATTGGTAGACGCTACGGACTT	trnL-UAA	36
NC_008456.1_gene_46	CGAGAAGGTCTACGGTTCGAGTCCGTATAGCCCTA	trnV-UAC	36
NC_008456.1_gene_98	GGGCGAGGTCTCTGGTTCAAGTCCAGGATGGCCCA	trnI-GAU	36
NC_008456.1_gene_100	GGCGGATGTCAGCGGTTCGAGTCCGCTTATCTCCA	trnA-UGC	36
NC_008456.1_gene_124	GGCGGATGTCAGCGGTTCGAGTCCGCTTATCTCCA	trnA-UGC	36
NC_008456.1_gene_126	GGGCGAGGTCTCTGGTTCAAGTCCAGGATGGCCCA	trnI-GAU	36
NC_026847.1_gene_58	AACCGACGAGTTCCGGGTTCAAGTCCCGGGCAACC	trnK-UUU	36
NC_026847.1_gene_118	AACCGACGAGTTCCGGGTTCAAGTCCCGGGCAACC	trnK-UUU	36
NC_027065.1_gene_77	AACCGACGAGTTCCGGGTTCAAGTACCGGGCAACC	trnK-UUU	36
NC_007977.1_gene_98	GGGCGAGGTCTCTGGTTCAAGTCCAGGATGGCCCA	trnI-GAU	36
NC_007977.1_gene_100	GGCGGATGTCAGCGGTTCGAGTCCGCTTATCTCCA	trnA-UGC	36
NC_007977.1_gene_127	GGGCGAGGTCTCTGGTTCAAGTCCAGGATGGCCCA	trnI-GAU	36
NC_009808.1_gene_41	GGGGATATGGCGAAATCGGTAGACGCTACGGACTT	trnL-UAA	36
NC_036356.1_gene_84	CCGACTAGTTCCGGGTTCGAGTCCCGGGCAACCCA	trnK-UUU	36
NC_041727.1_gene_64	GGCGGATGTCAGCGGTTCGAGTCCGCTTATATCCA	trnA-UGC	36
NC_025651.1_gene_5	CCGACTAGTTCCGGGTTCAAATCCCGGGCAACCCA	trnK-UUU	36
NC_025651.1_gene_90	GGCGGATGTCAGCGGTTCGAGCCCGCTTATCTCCA	trnA-UGC	36
NC_024845.1_gene_77	GGCGGATGTCAGCGGTTCGAGCCCGCTTATCTCCA	trnA-UGC	36
NC_024845.1_gene_95	GGCGGATGTCAGCGGTTCGAGCCCGCTTATCTCCA	trnA-UGC	36
NC_007943.1_gene_4	CCGACTAGTTCCGGGTTCGAATCCCGGGCAACCCA	trnK-UUU	36
NC_007943.1_gene_100	GGGCGAGGTCTCTGGTTCAAGTCCAGGATGGCCCA	trnI-GAU	36
NC_007943.1_gene_102	TGGAGATAAGCGGACTCGAACCGCTGACATCCGCC	trnA-UGC	36
NC_007943.1_gene_127	GGCGGATGTCAGCGGTTCGAGTCCGCTTATCTCCA	trnA-UGC	36
NC_007943.1_gene_129	GGGCGAGGTCTCTGGTTCAAGTCCAGGATGGCCCA	trnI-GAU	36
NC_008096.2_gene_4	CCGACTAGTTCCGGGTTCGAATCCCGGGCAACCCA	trnK-UUU	36
NC_008096.2_gene_43	GGGGATATGGCGAAATTGGTAGACGCTACGGACTT	trnL-UAA	36
NC_008096.2_gene_49	CGAGAAGGTCTACGGTTCGAGTCCGTATAGCCCTA	trnV-UAC	36
NC_008096.2_gene_100	GGGCGAGGTCTCTGGTTCAAGTCCAGGATGGCCCA	trnI-GAU	36
NC_008096.2_gene_102	GGCGGATGTCAGCGGTTCGAGTCCGCTTATCTCCA	trnA-UGC	36
NC_008096.2_gene_128	GGCGGATGTCAGCGGTTCGAGTCCGCTTATCTCCA	trnA-UGC	36
NC_008096.2_gene_130	GGGCGAGGTCTCTGGTTCAAGTCCAGGATGGCCCA	trnI-GAU	36
NC_008602.1_gene_46	GGGGATATGGCGAAATCGGTAGACGCTACGGACTT	trnL-UAA	36
NC_008602.1_gene_103	GGGCGAGGTCTCTGGTTCAAGTCCAGGATGGCCCA	trnI-GAU	36
NC_008602.1_gene_105	GGCGGATGTCAGCGGTTCGAGTCCGCTTATCTCCA	trnA-UGC	36
NC_008602.1_gene_129	GGCGGATGTCAGCGGTTCGAGTCCGCTTATCTCCA	trnA-UGC	36
NC_008602.1_gene_131	GGGCGAGGTCTCTGGTTCAAGTCCAGGATGGCCCA	trnI-GAU	36
NC_044627.1_gene_4	CCGACTAGTTCCGGGTTCGAGTCCCGGGCAACCCA	trnK-UUU	36
NC_044627.1_gene_98	GGGCGAGGTCTCTGGTTCAAGTCCAGGATGGCCCA	trnI-GAU	36
NC_044627.1_gene_100	GGCGGATGTCAGCGGTTCGAGTCCGCTTATCTCCA	trnA-UGC	36
NC_044627.1_gene_125	GGCGGATGTCAGCGGTTCGAGTCCGCTTATCTCCA	trnA-UGC	36
NC_044627.1_gene_127	GGGCGAGGTCTCTGGTTCAAGTCCAGGATGGCCCA	trnI-GAU	36
NC_008829.1_gene_105	TGGCGGATGTCAGCGGTTCAAATCCGCTTGTCTCCA	trnA-UGC	37
NC_008829.1_gene_132	TGGCGGATGTCAGCGGTTCAAATCCGCTTGTCTCCA	trnA-UGC	37
NC_034744.1_gene_5	GGGTTGCTAACTCAACGGTAGAGTACTCGGCTTTTAA	trnK-UUU	38
NC_037696.1_gene_5	GGGTTGCTAACTCAACGGTAGAGTACTCGGCTTTTAA	trnK-UUU	38
NC_057082.1_gene_5	GGGTTGCTAACTCAACGGTAGAGTACTCGGCTTTTAA	trnK-UUU	38
NC_026220.1_gene_3	GGGTTGCTAACTCAACGGTAGAGTACTCGGCTTTTAA	trnK-UUU	38
NC_026220.1_gene_9	CCAAGCTAACGATGCGGGTTCGATTCCCGCTACCCGC	trnG-GCC	38
NC_010359.1_gene_52	ACCGAGAATGCCTACGGTTCGAATCCGTATAGTCCTA	trnV-UAC	38
NC_008829.1_gene_7	GGGTTGCTAACTCAATGGTAGAGTACTCGGCTTTTAA	trnK-UUU	38
NC_008829.1_gene_102	GGGCTATTAGCTCAGTGGTAGAGCGCGCCCCTGATAA	trnI-GAU	38
NC_008829.1_gene_104	GGGGATATAGCTCAGCTGGTAGAGCGCCGCCCTTGCA	trnA-UGC	38
NC_008829.1_gene_133	GGGGATATAGCTCAGCTGGTAGAGCGCCGCCCTTGCA	trnA-UGC	38
NC_008829.1_gene_135	GGGCTATTAGCTCAGTGGTAGAGCGCGCCCCTGATAA	trnI-GAU	38
NC_047200.1_gene_5	GGGTTGCTAACTCAACGGTAGAGTACTCGGCTTTTAA	trnK-UUU	38
NC_047458.1_gene_4	GGGTTGCTAACTCAACGGTAGAGTACTCGGCTTTTAA	trnK-UUU	38
NC_043912.1_gene_5	GGGTTGCTAACTCAACGGTAGAGTACTCGGCTTTTAA	trnK-UUU	38
NC_035515.1_gene_95	GGGCTATTAGCTCAGTGGTAGAGCGCGCCCCTGATAA	trnI-GAU	38
NC_037021.1_gene_5	GGGTTGCTAACTCAACGGTAGAGTACTCGGCTTTTAA	trnK-UUU	38
NC_009599.1_gene_6	GGGTTGCTAACTCAACGGTAGAGTACTCGGCTTTTAA	trnK-UUU	38
NC_009599.1_gene_49	ACCGAGAAGGTCTACGGTTCGAGTCCGTATAGCCCTA	trnV-UAC	38
NC_004993.1_gene_6	GGGTTGCTAACTCAACGGTAGAGTACTCGGCTTTTAA	trnK-uuu	38
NC_053896.1_gene_5	GGGTTGCTAACTCAACGGTAGAGTACTCGGCTTTTAA	trnK-UUU	38
NC_039645.1_gene_5	GGGTTGCTAACTCAACGGTAGAGTACTCGGCTTTTAA	trnK-UUU	38
NC_046572.1_gene_4	GGGTTGCTAACTCAACGGTAGAGTACTCGGCTTTTAA	trnK-UUU	38
NC_053387.1_gene_5	GGGTTGCTAACTCAACGGTAGAGTACTCGGCTTTTAA	trnK-UUU	38
NC_046692.1_gene_5	GGGTTGCTAACTCAACGGTAGAGTACTCGGCTTTTAA	trnK-UUU	38
NC_057202.1_gene_6	GGGTTGCTAACTCAACGGTAGAGTACTCGGCTTTTAA	trnK-UUU	38
NC_057217.1_gene_5	GGGTTGCTAACTCAACGGTAGAGTACTCGGCTTTTAA	trnK-UUU	38
NC_031894.1_gene_5	GGGTTGCTAACTCAACGGTAGAGTACTCGGCTTTTAA	trnK-UUU	38
NC_031894.1_gene_12	CCAAGCTAACGATGCGGGTTCGATTCCCGCTACCCGC	trnG-GCC	38
NC_031894.1_gene_42	GGGGATATGGCGAAATTGGTAGACGCTACGGACTTAA	trnL-UAA	38
NC_031894.1_gene_48	ACCGAGAAGGTCTACGGTTCGAGTCCGTATAGCCCTA	trnV-UAC	38
NC_008334.1_gene_6	GGGTTGCTAACTCAACGGTAGAGTACTCGGCTTTTAA	trnK-UUU	38
NC_008334.1_gene_13	CCAAGCTAACGATGCGGGTTCGATTCCCGCTACCCGC	trnG-GCC	38
NC_008334.1_gene_43	GGGGATATGGCGAAATTGGTAGACGCTACGGACTTAA	trnL-UAA	38
NC_008334.1_gene_49	ACCGAGAAGGTCTACGGTTCGAGTCCGTATAGCCCTA	trnV-UAC	38
NC_053524.1_gene_4	GGGTTGCTAACTCAACGGTAGAGTACTCGGCTTTTAA	trnK-UUU	38
NC_008535.1_gene_6	GGGTTGCTAACTCAACGGTAGAGTACTCGGCTTTTAA	trnK-UUU	38
NC_008535.1_gene_13	CCAAGCTAACGATGCGGGTTCGATTCCCGCTACCCGC	trnG-GCC	38
NC_008535.1_gene_43	GGGGATATGGCGAAATCGGTAGACGCTACGGACTTAA	trnL-UAA	38
NC_008535.1_gene_49	ACCGAGAAGGTCTACGGTTCGAGTCCGTATAGCCCTA	trnV-UAC	38
NC_057183.1_gene_6	GGGCTTTTAGCTCAGTGGTAGAGCGCGCCCCTGATAA	trnI-GAU	38
NC_028409.1_gene_4	GGGTTGCTAACTCAACGGTAGAGTACTCGGCTTTTAA	trnK-UUU	38
NC_028410.1_gene_4	GGGTTGCTAACTCAACGGTAGAGTACTCGGCTTTTAA	trnK-UUU	38
NC_008325.1_gene_6	GGGTTGCTAACTCAACGGTAGAGTACTCGGCTTTTAA	trnK-UUU	38
NC_008325.1_gene_13	CCAAGCTAACGATGCGGGTTCGATTCCCGCTACCCGC	trnG-GCC	38
NC_008325.1_gene_43	GGGGATATGGCGAAATTGGTAGACGCTGCGGACTTAA	trnL-UAA	38
NC_008325.1_gene_49	ACCGAGAAAGTCTACGGTTCGAGTCCGTATAGCCCTA	trnV-UAC	38
NC_008456.1_gene_10	CCAAGCTAACGATGCGGGTTCGATTCCCGCTACCCGC	trnG-GCC	38
NC_008456.1_gene_97	GGGCTATTAGCTCAGTGGTAGAGCGCGCCCCTGATAA	trnI-GAU	38
NC_008456.1_gene_127	GGGCTATTAGCTCAGTGGTAGAGCGCGCCCCTGATAA	trnI-GAU	38
NC_035500.1_gene_5	GGGTTGCTAACTCAACGGTAGAGTACTCGGCTTTTAA	trnK-UUU	38
KY769126.1_gene_5	GGGTTGCTAACTCAACGGTAGAGTACTCGGCTTTTAA	trnK-UUU	38
NC_034347.1_gene_5	GGGTTGCTAACTCAACGGTAGAGTACTCGGCTTTTAA	trnK-UUU	38
NC_007977.1_gene_41	GGGGATATGGCGAAATTGGTAGACGCTACGGACTTAA	trnL-UAA	38
NC_007977.1_gene_47	ACCGAGAAGGTCTACGGTTCGAGTCCGTATAGCCCTA	trnV-UAC	38
NC_031370.1_gene_5	GGGTTGCTAACTCAACGGTAGAGTACTCGGCTTTTAA	trnK-UUU	38
NC_053737.1_gene_5	GGGTTGCTAACTCAACGGTAGAGTACTCGGCTTTTAA	trnK-UUU	38
NC_054188.1_gene_75	GGGTTGCTAACTCAACGGTAGAGTACTCGGCTTTTAA	trnK-UUU	38
NC_047409.1_gene_5	GGGTTGCTAACTCAACGGTAGAGTACTCGGCTTTTAA	trnK-UUU	38
NC_010433.1_gene_41	GGGGATATGGCGAAATTGGTAGACGCTACGGACTTAA	trnL-UAA	38
NC_043873.1_gene_5	GGGTTGCTAACTCAATGGTAGAGTACTCGGCTTTTAA	trnK-UUU	38
NC_025651.1_gene_7	GGGTTGCTAACTCAACGGTAGAGTACTCGGCTTTTAA	trnK-UUU	38
NC_046486.1_gene_5	GGGTTGCTAACTCAACGGTAGAGTACTCGGCTTTTAA	trnK-UUU	38
NC_037946.1_gene_4	GGGTTGCTAACTCAACGGTAGAGTACTCGGCTTTTAA	trnK-UUU	38
NC_023132.1_gene_3	GGGTTGCTAACTCAACGGTAGAGTACTCGGCTTTTAA	trnK-UUU	38
NC_023465.1_gene_18	GGGTTGCTAACTCAACGGTAGAGTACTCGGCTTTTAA	trnK-UUU	38
NC_043913.1_gene_5	GGGTTGCTAACTCAATGGTAGAGTACTCGGCTTTTAA	trnK-UUU	38
NC_008457.1_gene_11	CCAAGCTAACGATGCGGGTTCGATTCCCGCTACCCGC	trnG-GCC	38
NC_038194.1_gene_5	GGGTTGCTAACTCAACGGTAGAGTACTCGGCTTTTAA	trnK-UUU	38
NC_043901.1_gene_5	GGGTTGCTAACTCAACGGTAGAGTACTCGGCTTTTAA	trnK-UUU	38
NC_007943.1_gene_6	GGGTTGCTAACTCAACGGTAGAGTACTCGGCTTTTAA	trnK-UUU	38
NC_007943.1_gene_13	CCAAGCTAACGATGCGGGTTCGATTCCCGCTACCCGC	trnG-GCC	38
NC_007943.1_gene_43	GGGGATATGGCGAAATTGGTAGACGCTACGGACTTAA	trnL-UAA	38
NC_007943.1_gene_49	ACCGAGAAGGTCTACGGTTCGAGTCCGTATAGCCCTA	trnV-UAC	38
NC_008096.2_gene_6	GGGTTGCTAACTCAACGGTAGAGTACTCGGCTTTTAA	trnK-UUU	38
NC_008096.2_gene_99	GGGCTATTAGCTCAGTGGTAGAGCGCGCCCCTGATAA	trnI-GAU	38
NC_008096.2_gene_131	GGGCTATTAGCTCAGTGGTAGAGCGCGCCCCTGATAA	trnI-GAU	38
NC_008602.1_gene_52	ACCGAGAAGGTCTACGGTTCGAATCCGTATAGCCCTA	trnV-UAC	38
NC_049094.1_gene_4	GGGTTGCTAACTCAATGGTAGAGTACTCGGCTTTTAA	trnK-UUU	38
NC_030526.1_gene_4	GGGTTGCTAACTCAACGGTAGAGTACTCGGCTTTTAA	trnK-UUU	38
KY828469.1_gene_6	GGGTTGCTAACTCAACGGTAGAGTACTCGGCTTTTAA	trnK-UUU	38
NC_030527.1_gene_4	GGGTTGCTAACTCAACGGTAGAGTACTCGGCTTTTAA	trnK-UUU	38
NC_044627.1_gene_6	GGGTTGCTAACTCAATGGTAGAGTACTCGGCTTTTAA	trnK-UUU	38
NC_044627.1_gene_43	GGGGATATGGCGAAATTGGTAGACGCTACGGACTTAA	trnL-UAA	38
NC_044627.1_gene_49	ACCGAGAAGGTCTACGGTTCGAGTCCGTATAGCCCTA	trnV-UAC	38
NC_044627.1_gene_128	GGGCTATTAGCTCAGTGGTAGAGCGCGCCCCTGATAA	trnI-GAU	38
NC_032056.1_gene_5	GGGTTGCTAACTCAACGGTAGAGTACTCGGCTTTTAA	trnK-UUU	38
NC_032057.1_gene_5	GGGTTGCTAACTCAACGGTAGAGTACTCGGCTTTTAA	trnK-UUU	38
NC_024813.1_gene_10	CCAAGCTAACGATGCGGGTTCGATTCCCGCTACCCGCC	trnG-GCC	39
NC_009599.1_gene_50	AGGGCTATAGCTCAGTTGGTAGAGCACCTCGTTTACAC	trnV-UAC	39
NC_009599.1_gene_101	GGGGATATAGCTCAGTTGGTAGAGCTCCGCTCTTGCAA	trnA-UGC	39
NC_009599.1_gene_128	GGGGATATAGCTCAGTTGGTAGAGCTCCGCTCTTGCAA	trnA-UGC	39
NC_027618.1_gene_12	TAGCTCAGTTGGTAGAGCAGAGGACTGAAAATCCTCGT	trnF-GAA	39
NC_031894.1_gene_99	GGGGATATAGCTCAGTTGGTAGAGCTCCGCTCTTGCAA	trnA-UGC	39
NC_031894.1_gene_126	GGGGATATAGCTCAGTTGGTAGAGCTCCGCTCTTGCAA	trnA-UGC	39
NC_008334.1_gene_100	GGGGATATAGCTCAGTTGGTAGAGCTCCGCTCTTGCAA	trnA-UGC	39
NC_008334.1_gene_127	GGGGATATAGCTCAGTTGGTAGAGCTCCGCTCTTGCAA	trnA-UGC	39
NC_008535.1_gene_50	AGGGCTATAGCTCAGTTGGTAGAGCACCTCGTTTACAC	trnV-UAC	39
NC_008535.1_gene_101	GGGGATATAGCTCAGTTGGTAGAGCTCCGCCCTTGCAA	trnA-UGC	39
NC_008535.1_gene_128	GGGGATATAGCTCAGTTGGTAGAGCTCCGCCCTTGCAA	trnA-UGC	39
NC_050990.1_gene_4	GGGTTGCTAACTCAACGGTAGAGTACTCGGCTTTTAAT	trnK-UUU	39
NC_050830.1_gene_4	GGGTTGCTAACTCAACGGTAGAGTACTCGGCTTTTAAT	trnK-UUU	39
NC_050865.1_gene_4	GGGTTGCTAACTCAACGGTAGAGTACTCGGCTTTTAAT	trnK-UUU	39
NC_008325.1_gene_126	GGGGATATAGCTCAGTTGGTAGAGCTCCGCTCTTGCAA	trnA-UGC	39
NC_008456.1_gene_99	GGGGATATAGCTCAGTTGGTAGAGCTCCGCTCTTGCAA	trnA-UGC	39
NC_007977.1_gene_48	AGGGCTGTAGCTCAGTTGGTAGAGCACCTCGTTTACAC	trnV-UAC	39
NC_007977.1_gene_99	GGGGATATAGCTCAGTTGGTAGAGCTCCGCTCTTGCAA	trnA-UGC	39
NC_007977.1_gene_126	TTGCAAGAGCGGAGCTCTACCAACTGAGCTATATCCCC	trnA-UGC	39
NC_041727.1_gene_11	TAACTTCTTCAAGTTAGTTTATAAAATTTGGATATTTT	trnF-GAA	39
HG803179.1_gene_65	GGGGATATAGCTCAGTTGGTAGAGATCCGCTCTTGCAA	trnA-UGC	39
NC_007943.1_gene_50	AGGGCTATAGCTCAGTTGGTAGAGCAACTCGTTTACAC	trnV-UAC	39
NC_007943.1_gene_101	TTGCAAGAGCGGAGCTCTACCAACTGAGCTATATCCCC	trnA-UGC	39
NC_007943.1_gene_128	GGGGATATAGCTCAGTTGGTAGAGCTCCGCTCTTGCAA	trnA-UGC	39
NC_008096.2_gene_50	AGGGCTATAGCTCAGTTGGTAGAGCAACTCGTTTACAC	trnV-UAC	39
NC_008096.2_gene_101	GGGGATATAGCTCAGTTGGTAGAGCTCCGCTCTTGCAA	trnA-UGC	39
NC_008096.2_gene_129	GGGGATATAGCTCAGTTGGTAGAGCTCCGCTCTTGCAA	trnA-UGC	39
NC_008602.1_gene_7	TTTTATCTGGGTTGCTAACTCAATGGTAGAGTACTCGG	trnK-UUU	39
NC_008602.1_gene_104	GGGGATATAGCTCAGTTGGTAGAGCTCCGCTCTTGCAA	trnA-UGC	39
NC_008602.1_gene_130	GGGGATATAGCTCAGTTGGTAGAGCTCCGCTCTTGCAA	trnA-UGC	39
NC_044627.1_gene_99	GGGGATATAGCTCAGTTGGTAGAGCTCCGCTCTTGCAA	trnA-UGC	39
NC_044627.1_gene_126	GGGGATATAGCTCAGTTGGTAGAGCTCCGCTCTTGCAA	trnA-UGC	39
NC_031894.1_gene_49	AGGGCTATAGCTCAGTTAGGTAGAGCACCTCGTTTACAC	trnV-UAC	40
NC_008334.1_gene_50	AGGGCTATAGCTCAGTTAGGTAGAGCACCTCGTTTACAC	trnV-UAC	40
NC_052866.1_gene_10	AGGGCTATAGCTCAGTTAGGTAGAGCACCGCGTTTACAC	trnV-UAC	40
NC_008325.1_gene_50	AGGGCTATAGCTCAGTTAGGTAGAGCACCTCGTTTACAC	trnV-UAC	40
NC_008456.1_gene_47	AGGGCTATAGCTCAGTTAGGTAGAGCACCTCGTTTACAC	trnV-UAC	40
NC_008602.1_gene_53	AGGGCTATAGCTCAGTTCGGTAGAGCAACTCGTTTACAC	trnV-UAC	40
NC_044627.1_gene_50	AGGGCTATAGCTCAGTTAGGTAGAGCACCTCGTTTACAC	trnV-UAC	40
NC_042193.1_gene_45	TTTTACCGAGAAGGTCTACGGTTCGAATCCGTATAGCCCTA	trnV-GAC	42
NC_009599.1_gene_99	GGGCTATTAGCTCAGTGGTAGAGCGCGCCCCTGATAATTGCG	trnI-GAU	43
NC_009599.1_gene_130	GGGCTATTAGCTCAGTGGTAGAGCGCGCCCCTGATAATTGCG	trnI-GAU	43
NC_031894.1_gene_97	GGGCTATTAGCTCAGTGGTAGAGCGCGCCCCTGATAATTGCG	trnI-GAU	43
NC_031894.1_gene_128	GGGCTATTAGCTCAGTGGTAGAGCGCGCCCCTGATAATTGCG	trnI-GAU	43
NC_008334.1_gene_98	GGGCTATTAGCTCAGTGGTAGAGCGCGCCCCTGATAATTGCG	trnI-GAU	43
NC_008334.1_gene_129	GGGCTATTAGCTCAGTGGTAGAGCGCGCCCCTGATAATTGCG	trnI-GAU	43
NC_008535.1_gene_99	GGGCTATTAGCTCAGTGGTAGAGCGCGCCCCTGATAATTGCG	trnI-GAU	43
NC_008535.1_gene_130	GGGCTATTAGCTCAGTGGTAGAGCGCGCCCCTGATAATTGCG	trnI-GAU	43
NC_008325.1_gene_99	GGGCTATTAGCTCAGTGGTAGAGCGCGCCCCTGATAATTGCG	trnI-GAU	43
NC_008325.1_gene_128	GGGCTATTAGCTCAGTGGTAGAGCGCGCCCCTGATAATTGCG	trnI-GAU	43
NC_007977.1_gene_97	GGGCTATTAGCTCAGTGGTAGAGCGCGCCCCTGATAATTGCG	trnI-GAU	43
NC_007977.1_gene_128	GGGCTATTAGCTCAGTGGTAGAGCGCGCCCCTGATAATTGCG	trnI-GAU	43
NC_046742.1_gene_2	TGAATCCACCATGCGCGGGTTCAATTCCCGTCGTTCGCCCAT	trnH-GUG	43
NC_007943.1_gene_99	GGGCTATTAGCTCAGTGGTAGAGCGCGCCCCTGATAATTGCG	trnI-GAU	43
NC_007943.1_gene_130	GGGCTATTAGCTCAGTGGTAGAGCGCGCCCCTGATAATTGCG	trnI-GAU	43
NC_008602.1_gene_102	GGGCTATTAGCTCAGTGGTAGAGCGCGCCCCTGATAATTGCG	trnI-GAU	43
NC_008602.1_gene_132	GGGCTATTAGCTCAGTGGTAGAGCGCGCCCCTGATAATTGCG	trnI-GAU	43
NC_044627.1_gene_97	GGGCTATTAGCTCAGTGGTAGAGCGCGCCCCTGATAATTGCG	trnI-GAU	43
NC_026847.1_gene_114	AGGGGTCTGACTCAGGGATCGAGTGTCACCGTGACGTGGTGGA	trnV-GAC	44
NC_008454.1_gene_30	AGCGGAGTAGAGCAGCTTGGTAGCTCGTAAGGCTCATAACCTT	trnfM-CAU	44
NC_031651.1_gene_118	CGGGCTATTAGCTCAGTGGTAGAGCGCGCCCCTGATAATTGCG	trnI-GAU	44
NC_027065.1_gene_74	TCCTCAGTAGCTCAGTGGTAGAGCGATCGGCTGTTAACCGACGGGT	trnN-GUU	47
NC_027065.1_gene_121	TCCTCAGTAGCTCAGTGGTAGAGCGATCGGCTGTTAACCGACGGGT	trnN-GUU	47
NC_044084.1_gene_4	GGGTTGCTAACTCAACGGTAGAGTACTCGGCTTTTAAGTGCGACTA	trnK-UUU	47
NC_007977.1_gene_25	CCTAGCCTTCCAAGCTAACGATGCGGGTTCGATTCCCGCTACCCGCT	trnG-UCC	48
NC_034884.1_gene_24	CCTAGCCTTCCAAGCTAACGATGCGGGTTCGATTCCCGCTACCCGCT	trnG-UCC	48
NC_009599.1_gene_13	AGCGGGTAGCGGGAATCGAACCCGCATCGTTAGCTTGGAAGGCTAGGG	trnG-UCC	49
NC_035732.1_gene_16	CCCTAGCCTTCCAAGCTAACGATGCGGGTTCGATTCCCGCTACCCGCT	trnG-UCC	49
NC_031159.1_gene_11	CCCTAGCCTTCCAAGCTAACGATGCGGGTTCGATTCCCGCTACCCGCT	trnG-UCC	49
NC_053951.1_gene_11	CCCTAGCCTTCCAAGCTACCGATGCGGGTTCGATTCCCGCTACCCGCT	trnG-GCC	49
NC_008096.2_gene_13	CCCTAGCCTTCCAAGCTAACGATGCGGGTTCGATTCCCGCTACCCGCT	trnG-UCC	49
NC_008602.1_gene_19	CCCTAGCCTTCCAAGCTAACGATGCGGGTTCGATTCCCGCTACCCGCT	trnG-UCC	49
NC_044627.1_gene_13	CCCCTAGCCTTCCAAGCTAACGATGCGGGTTCGATTCCCGCTACCCGCT	trnG-UCC	50
